# Disturbance by soil mixing decreases microbial richness and supports homogenizing community assembly processes

**DOI:** 10.1101/2022.03.07.482922

**Authors:** Jaimie R. West, Thea Whitman

## Abstract

The spatial heterogeneity of soil’s microhabitats warrants the study of ecological patterns and community assembly processes in the context of community coalescence, or the combining and restructuring of communities and their environment. By mixing soil at various frequencies in a 16-week lab incubation, we explored the effects of mixing disturbance on soil bacterial richness, community composition, and community assembly processes. We hypothesized that well-mixed soil would harbor less richness, dominated by homogenizing dispersal and homogeneous selection. Using 16S rRNA gene sequencing, we inferred ecological processes, estimated richness and differential abundance, calculated compositional dissimilarity, and constructed co-occurrence networks. Findings supported our hypotheses, with >20% decrease in soil bacterial richness in well-mixed soil. While soil mixing resulted in increasingly dissimilar communities compared to unmixed soil (Bray-Curtis dissimilarity; 0.75 vs. 0.25), well-mixed soil communities were increasingly self-similar. Our results imply that vast soil diversity may be attributed to the unmixed and spatially heterogeneous nature of soil, and also provide insight into soil communities following coalescence events. By isolating and better understanding the effect of spatial heterogeneity and dysconnectivity on soil microbial communities, we may better extrapolate how anthropogenic disturbances, such as climate change or land use change, may affect broad soil functions.

**One sentence summary:** Soil mixing decreases bacterial richness as several taxa dominate the community, providing evidence for homogenizing community assembly processes.
