## Supplementary material for "Disturbance by soil mixing decreases microbial richness and supports homogenizing community assembly processes": SI_Table_1

Finest_available_taxonomy	Phylum	Class	Order	Family	Genus	Mixing_frequency	Coefficient_mu	SE	t	p	p_fdr	OTU
Rudaea	Proteobacteria	Gammaproteobacteria	Xanthomonadales	Rhodanobacteraceae	Rudaea	2	1.741609	0.17148702	10.155926	1.19E-14	5.04E-21	746cac5a47999545a9d0de457cfffb90
Nocardioides	Actinobacteria	Actinobacteria	Propionibacteriales	Nocardioidaceae	Nocardioides	2	1.54476	0.18380428	8.404374	1.00E-11	2.78E-14	a030bd5e0bb9696b68cd3a51ca9609e0
Microscillaceae	Bacteroidetes	Bacteroidia	Cytophagales	Microscillaceae	uncultured	2	1.337862	0.2676397	4.998744	5.31E-06	4.78E-05	560fcf5fb577f31acdd23e1162825286
Comamonadaceae	Proteobacteria	Gammaproteobacteria	Burkholderiales	Comamonadaceae	NA	2	1.200746	0.14849172	8.086285	3.49E-11	3.31E-13	641f224034250c95082adad0c9ea7b27
Nevskia	Proteobacteria	Gammaproteobacteria	Salinisphaerales	Solimonadaceae	Nevskia	2	1.127512	0.24357666	4.628984	2.02E-05	2.47E-04	1657943b926e0758dec886d23951417b
Undibacterium	Proteobacteria	Gammaproteobacteria	Burkholderiales	Oxalobacteraceae	Undibacterium	4	3.513306	0.24382079	14.409379	3.83E-21	2.37E-44	c55f9dac8feda4654f65def1f39717d0
Rudaea	Proteobacteria	Gammaproteobacteria	Xanthomonadales	Rhodanobacteraceae	Rudaea	4	3.424634	0.17068454	20.064112	2.69E-28	4.78E-86	746cac5a47999545a9d0de457cfffb90
Rudaea	Proteobacteria	Gammaproteobacteria	Xanthomonadales	Rhodanobacteraceae	Rudaea	4	3.415909	0.36221386	9.430642	1.87E-13	6.41E-19	2c6a8ff3ae423a550ccd12340a9ec003
Nocardioides	Actinobacteria	Actinobacteria	Propionibacteriales	Nocardioidaceae	Nocardioides	4	2.651489	0.1647434	16.094658	1.92E-23	4.37E-55	a030bd5e0bb9696b68cd3a51ca9609e0
Microscillaceae	Bacteroidetes	Bacteroidia	Cytophagales	Microscillaceae	uncultured	4	1.941247	0.23278544	8.339213	1.30E-11	6.54E-15	560fcf5fb577f31acdd23e1162825286
Comamonadaceae	Proteobacteria	Gammaproteobacteria	Burkholderiales	Comamonadaceae	NA	4	1.705388	0.12892273	13.227988	1.93E-19	2.38E-37	641f224034250c95082adad0c9ea7b27
Marmoricola	Actinobacteria	Actinobacteria	Propionibacteriales	Nocardioidaceae	Marmoricola	4	1.38334	0.09140817	15.13366	3.77E-22	7.64E-49	a350120e2654a505a6517d67b6011a9b
Actinospica	Actinobacteria	Actinobacteria	Catenulisporales	Actinospicaceae	Actinospica	4	1.284826	0.10460498	12.282646	5.08E-18	2.94E-32	c85181b1183274ceb7a569655aab4ba4
Nevskia	Proteobacteria	Gammaproteobacteria	Salinisphaerales	Solimonadaceae	Nevskia	4	1.246968	0.24106893	5.172661	2.80E-06	5.26E-06	1657943b926e0758dec886d23951417b
Rhodanobacter	Proteobacteria	Gammaproteobacteria	Xanthomonadales	Rhodanobacteraceae	Rhodanobacter	4	1.245685	0.08688036	14.337941	4.82E-21	5.70E-44	c21eacdc34207743a1827e36c99df68d
WPS-2	WPS-2	WPS-2	WPS-2	WPS-2	WPS-2	4	1.020556	0.12411967	8.222351	2.05E-11	1.65E-14	41dc437d7cf8651c9b903206368503a9
Rhodanobacter	Proteobacteria	Gammaproteobacteria	Xanthomonadales	Rhodanobacteraceae	Rhodanobacter	8	4.409954	0.23418316	18.831217	7.23E-27	1.55E-76	4ad683e9f4b1018c6de0b783e0ae2dc7
Rudaea	Proteobacteria	Gammaproteobacteria	Xanthomonadales	Rhodanobacteraceae	Rudaea	8	4.246274	0.1575219	26.956722	3.15E-35	1.41E-156	746cac5a47999545a9d0de457cfffb90
Nocardioides	Actinobacteria	Actinobacteria	Propionibacteriales	Nocardioidaceae	Nocardioides	8	4.116411	0.15523116	26.517943	7.83E-35	8.92E-152	a030bd5e0bb9696b68cd3a51ca9609e0
Collimonas	Proteobacteria	Gammaproteobacteria	Burkholderiales	Oxalobacteraceae	Collimonas	8	4.036317	0.25943697	15.557987	9.99E-23	2.78E-52	527afafba031cc367644e225a31f81f2
Methyloferula	Proteobacteria	Alphaproteobacteria	Rhizobiales	Beijerinckiaceae	Methyloferula	8	3.957277	0.60276605	6.565195	1.37E-08	4.49E-10	b3a6e5dc0bc165af88f5879ffd0f3ddc
Marmoricola	Actinobacteria	Actinobacteria	Propionibacteriales	Nocardioidaceae	Marmoricola	8	3.398417	0.24585533	13.822831	2.62E-20	1.53E-41	cbbb390b2cd4864e7b49dd65ecec2c3a
Undibacterium	Proteobacteria	Gammaproteobacteria	Burkholderiales	Oxalobacteraceae	Undibacterium	8	3.141752	0.23850641	13.172612	2.33E-19	8.13E-38	c55f9dac8feda4654f65def1f39717d0
Oryzihumus	Actinobacteria	Actinobacteria	Micrococcales	Intrasporangiaceae	Oryzihumus	8	3.136435	0.20722777	15.135208	3.75E-22	1.56E-49	868ae39f2100a8b35866ad193d03276f
Mucilaginibacter	Bacteroidetes	Bacteroidia	Sphingobacteriales	Sphingobacteriaceae	Mucilaginibacter	8	2.916501	0.16199534	18.003612	7.19E-26	6.01E-70	4ef0d57d7155686f99dfe26a0831b029
Chthoniobacter	Verrucomicrobia	Verrucomicrobiae	Chthoniobacterales	Chthoniobacteraceae	Chthoniobacter	8	2.778602	0.36373328	7.639118	2.03E-10	2.67E-13	33b8db7a071b9609d6f08842a862077c
Rhodanobacter	Proteobacteria	Gammaproteobacteria	Xanthomonadales	Rhodanobacteraceae	Rhodanobacter	8	2.714561	0.20501769	13.24062	1.85E-19	3.37E-38	f232655c116dbe41610cd4b938ad0fb3
WPS-2	WPS-2	WPS-2	WPS-2	WPS-2	WPS-2	8	2.709199	0.18911822	14.325424	5.03E-21	1.50E-44	020e3bdfeebc7294e3924d710a258e52
Marmoricola	Actinobacteria	Actinobacteria	Propionibacteriales	Nocardioidaceae	Marmoricola	8	2.705524	0.17094309	15.827046	4.35E-23	4.62E-54	a350120e2654a505a6517d67b6011a9b
Comamonadaceae	Proteobacteria	Gammaproteobacteria	Burkholderiales	Comamonadaceae	NA	8	1.997824	0.14033926	14.235674	6.73E-21	5.10E-44	641f224034250c95082adad0c9ea7b27
Rhodanobacter	Proteobacteria	Gammaproteobacteria	Xanthomonadales	Rhodanobacteraceae	Rhodanobacter	8	1.532616	0.06572299	23.319329	8.93E-32	1.67E-117	c21eacdc34207743a1827e36c99df68d
Rhizobiaceae	Proteobacteria	Alphaproteobacteria	Rhizobiales	Rhizobiaceae	NA	8	1.530158	0.06706124	22.817316	2.89E-31	1.52E-112	f39224202505e462b3c9ea850be3adde
Comamonadaceae	Proteobacteria	Gammaproteobacteria	Burkholderiales	Comamonadaceae	uncultured	8	1.057844	0.12816743	8.253607	1.81E-11	2.32E-15	8a661d5ccc137c33f8d6cb5ca1b9d3c5
Gammaproteobacteria	Proteobacteria	Gammaproteobacteria	WD260	WD260	WD260	8	1.014135	0.0838239	12.098401	9.72E-18	5.41E-32	4cf6b30e785196ec9cacb14740d7554e
Lysobacter	Proteobacteria	Gammaproteobacteria	Xanthomonadales	Xanthomonadaceae	Lysobacter	16	5.628677	0.50492745	11.147496	2.98E-16	1.40E-27	ae9c280e9e2f4c0b9fcc1af8ede3037b
Rhodanobacter	Proteobacteria	Gammaproteobacteria	Xanthomonadales	Rhodanobacteraceae	Rhodanobacter	16	5.099343	0.22267057	22.90084	2.38E-31	3.17E-113	4ad683e9f4b1018c6de0b783e0ae2dc7
Rudaea	Proteobacteria	Gammaproteobacteria	Xanthomonadales	Rhodanobacteraceae	Rudaea	16	5.00678	0.1584818	31.592142	4.29E-39	1.32E-215	746cac5a47999545a9d0de457cfffb90
Nocardioides	Actinobacteria	Actinobacteria	Propionibacteriales	Nocardioidaceae	Nocardioides	16	4.618271	0.15367372	30.052446	7.22E-38	2.82E-195	a030bd5e0bb9696b68cd3a51ca9609e0
Nocardioides	Actinobacteria	Actinobacteria	Propionibacteriales	Nocardioidaceae	Nocardioides	16	3.750202	0.35048849	10.699929	1.55E-15	1.68E-25	c587d7d3bef02782d5006e1f31d34c44
Intrasporangiaceae	Actinobacteria	Actinobacteria	Micrococcales	Intrasporangiaceae	NA	16	3.745975	0.39211027	9.553371	1.17E-13	1.46E-20	3d2d824c8defd56ca3f952af0730d2cc
Oryzihumus	Actinobacteria	Actinobacteria	Micrococcales	Intrasporangiaceae	Oryzihumus	16	3.68762	0.19676622	18.741122	9.25E-27	3.75E-76	868ae39f2100a8b35866ad193d03276f
Collimonas	Proteobacteria	Gammaproteobacteria	Burkholderiales	Oxalobacteraceae	Collimonas	16	3.542478	0.26874134	13.181738	2.26E-19	3.50E-38	527afafba031cc367644e225a31f81f2
Mucilaginibacter	Bacteroidetes	Bacteroidia	Sphingobacteriales	Sphingobacteriaceae	Mucilaginibacter	16	3.322717	0.15921009	20.870014	3.39E-29	2.15E-94	4ef0d57d7155686f99dfe26a0831b029
Undibacterium	Proteobacteria	Gammaproteobacteria	Burkholderiales	Oxalobacteraceae	Undibacterium	16	3.203556	0.29586524	10.827754	9.66E-16	4.45E-26	c55f9dac8feda4654f65def1f39717d0
Nocardioides	Actinobacteria	Actinobacteria	Propionibacteriales	Nocardioidaceae	Nocardioides	16	3.108443	0.21675156	14.34104	4.78E-21	5.53E-45	9dde6b9dbfba37f67520586f5626720f
WPS-2	WPS-2	WPS-2	WPS-2	WPS-2	WPS-2	16	2.867377	0.19238673	14.904234	7.80E-22	1.57E-48	020e3bdfeebc7294e3924d710a258e52
Chthoniobacter	Verrucomicrobia	Verrucomicrobiae	Chthoniobacterales	Chthoniobacteraceae	Chthoniobacter	16	2.715204	0.42753681	6.350807	3.16E-08	1.10E-09	33b8db7a071b9609d6f08842a862077c
Rhodanobacter	Proteobacteria	Gammaproteobacteria	Xanthomonadales	Rhodanobacteraceae	Rhodanobacter	16	2.376053	0.21081663	11.270707	1.90E-16	3.70E-28	f232655c116dbe41610cd4b938ad0fb3
Marmoricola	Actinobacteria	Actinobacteria	Propionibacteriales	Nocardioidaceae	Marmoricola	16	2.296881	0.11746895	19.553087	1.03E-27	7.72E-83	a350120e2654a505a6517d67b6011a9b
Rhizobiaceae	Proteobacteria	Alphaproteobacteria	Rhizobiales	Rhizobiaceae	NA	16	1.797807	0.05998063	29.97313	8.37E-38	2.04E-194	f39224202505e462b3c9ea850be3adde
Mesorhizobium	Proteobacteria	Alphaproteobacteria	Rhizobiales	Rhizobiaceae	Mesorhizobium	16	1.510824	0.09172047	16.472049	6.16E-24	5.07E-59	37b8d28825b8b7eb02a53844be57e5b0
Rhodanobacter	Proteobacteria	Gammaproteobacteria	Xanthomonadales	Rhodanobacteraceae	Rhodanobacter	16	1.391936	0.08343734	16.682413	3.29E-24	1.63E-60	c21eacdc34207743a1827e36c99df68d
Comamonadaceae	Proteobacteria	Gammaproteobacteria	Burkholderiales	Comamonadaceae	NA	16	1.382842	0.12711919	10.878309	8.01E-16	2.64E-26	641f224034250c95082adad0c9ea7b27
Jatrophihabitans	Actinobacteria	Actinobacteria	Frankiales	Frankiaceae	Jatrophihabitans	16	1.13783	0.08659034	13.140374	2.60E-19	5.98E-38	0627cacb519dd2e9c98f37a63cab08df
Nocardioidaceae	Actinobacteria	Actinobacteria	Propionibacteriales	Nocardioidaceae	NA	32	6.843836	0.7102826	9.63537	8.56E-14	4.08E-21	79e401376143d9ff995790849e6fd801
Lysobacter	Proteobacteria	Gammaproteobacteria	Xanthomonadales	Xanthomonadaceae	Lysobacter	32	6.468561	0.51767267	12.495465	2.41E-18	9.53E-35	ae9c280e9e2f4c0b9fcc1af8ede3037b
Intrasporangiaceae	Actinobacteria	Actinobacteria	Micrococcales	Intrasporangiaceae	NA	32	5.918885	0.50425584	11.73786	3.51E-17	8.46E-31	f3a32a1c2f44b04a021efee2169033aa
Rhodanobacter	Proteobacteria	Gammaproteobacteria	Xanthomonadales	Rhodanobacteraceae	Rhodanobacter	32	5.681113	0.25446665	22.32557	9.34E-31	1.44E-108	4ad683e9f4b1018c6de0b783e0ae2dc7
Intrasporangiaceae	Actinobacteria	Actinobacteria	Micrococcales	Intrasporangiaceae	NA	32	5.156017	0.40247478	12.810784	8.06E-19	1.83E-36	3d2d824c8defd56ca3f952af0730d2cc
Nocardioides	Actinobacteria	Actinobacteria	Propionibacteriales	Nocardioidaceae	Nocardioides	32	4.869018	0.15291149	31.842069	2.74E-39	7.80E-220	a030bd5e0bb9696b68cd3a51ca9609e0
Nocardioides	Actinobacteria	Actinobacteria	Propionibacteriales	Nocardioidaceae	Nocardioides	32	4.511643	0.38266132	11.790172	2.91E-17	4.68E-31	1a63c5e4b266093e37c75058c8f06d7a
Oryzihumus	Actinobacteria	Actinobacteria	Micrococcales	Intrasporangiaceae	Oryzihumus	32	4.376724	0.19680175	22.239253	1.15E-30	9.42E-108	868ae39f2100a8b35866ad193d03276f
Rudaea	Proteobacteria	Gammaproteobacteria	Xanthomonadales	Rhodanobacteraceae	Rudaea	32	4.21631	0.22394495	18.827441	7.30E-27	1.68E-77	746cac5a47999545a9d0de457cfffb90
Nocardioides	Actinobacteria	Actinobacteria	Propionibacteriales	Nocardioidaceae	Nocardioides	32	4.140791	0.35541892	11.650451	4.81E-17	2.35E-30	c587d7d3bef02782d5006e1f31d34c44
Nocardioides	Actinobacteria	Actinobacteria	Propionibacteriales	Nocardioidaceae	Nocardioides	32	3.758095	0.21135251	17.781172	1.35E-25	3.14E-69	9dde6b9dbfba37f67520586f5626720f
Rudaea	Proteobacteria	Gammaproteobacteria	Xanthomonadales	Rhodanobacteraceae	Rudaea	32	3.618488	0.40825136	8.863381	1.68E-12	4.75E-18	2c6a8ff3ae423a550ccd12340a9ec003
Intrasporangiaceae	Actinobacteria	Actinobacteria	Micrococcales	Intrasporangiaceae	NA	32	3.505843	0.35435928	9.89347	3.20E-14	3.39E-22	19af5694c9f571369b07d3792db6c1bc
Arthrobacter	Actinobacteria	Actinobacteria	Micrococcales	Micrococcaceae	Arthrobacter	32	3.027623	0.34451583	8.788052	2.25E-12	9.11E-18	bfe471937d64e6819bac45200171b023
Mucilaginibacter	Bacteroidetes	Bacteroidia	Sphingobacteriales	Sphingobacteriaceae	Mucilaginibacter	32	2.952929	0.18388166	16.058855	2.14E-23	1.12E-56	4ef0d57d7155686f99dfe26a0831b029
Marmoricola	Actinobacteria	Actinobacteria	Propionibacteriales	Nocardioidaceae	Marmoricola	32	2.517507	0.21188226	11.88163	2.10E-17	1.64E-31	cbbb390b2cd4864e7b49dd65ecec2c3a
Collimonas	Proteobacteria	Gammaproteobacteria	Burkholderiales	Oxalobacteraceae	Collimonas	32	2.289559	0.22430047	10.207551	9.77E-15	1.49E-23	527afafba031cc367644e225a31f81f2
Marmoricola	Actinobacteria	Actinobacteria	Propionibacteriales	Nocardioidaceae	Marmoricola	32	2.164997	0.09266498	23.363699	8.06E-32	9.52E-119	a350120e2654a505a6517d67b6011a9b
Microbacteriaceae	Actinobacteria	Actinobacteria	Micrococcales	Microbacteriaceae	NA	32	2.042594	0.19862961	10.283434	7.34E-15	6.84E-24	253f37e3d9e6198765d6d66b62a42b0f
Arthrobacter	Actinobacteria	Actinobacteria	Micrococcales	Micrococcaceae	Arthrobacter	32	1.692272	0.12111794	13.9721	1.60E-20	3.75E-43	31fd9801ede6a5f5c34d13a878ce0f44
Rhizobiaceae	Proteobacteria	Alphaproteobacteria	Rhizobiales	Rhizobiaceae	NA	32	1.645904	0.06180273	26.631567	6.18E-35	4.49E-154	f39224202505e462b3c9ea850be3adde
Jatrophihabitans	Actinobacteria	Actinobacteria	Frankiales	Frankiaceae	Jatrophihabitans	32	1.604403	0.08866352	18.09541	5.55E-26	1.14E-71	0627cacb519dd2e9c98f37a63cab08df
WPS-2	WPS-2	WPS-2	WPS-2	WPS-2	WPS-2	32	1.158185	0.15701701	7.376177	5.70E-10	7.64E-13	62710e36ed604e29f35ab34fa9087cb2
Comamonadaceae	Proteobacteria	Gammaproteobacteria	Burkholderiales	Comamonadaceae	NA	32	1.131598	0.13922639	8.127751	2.97E-11	2.36E-15	641f224034250c95082adad0c9ea7b27
