## Supplementary material for "Disturbance by soil mixing decreases microbial richness and supports homogenizing community assembly processes": SI_Table_2

Finest_available_taxonomy	Phylum	Class	Order	Family	Genus	Mixing_frequency	Coefficient_mu	SE	t	p	p_fdr	OTU
Ktedonobacteraceae	Chloroflexi	Ktedonobacteria	Ktedonobacterales	Ktedonobacteraceae	1921-2	8	-1.248039	0.10999788	-11.34603	1.45E-16	2.99E-28	02ac4972f4b0a9bc134f4f4d0882e29c
Pyrinomonadaceae	Acidobacteria	Blastocatellia	Pyrinomonadales	Pyrinomonadaceae	RB41	8	-1.042119	0.09113952	-11.434325	1.05E-16	1.13E-28	30816bd9dcb7bd4a31f042fcf717c752
Udaeobacter	Verrucomicrobia	Verrucomicrobiae	Chthoniobacterales	Chthoniobacteraceae	Candidatus_Udaeobacter	8	-1.019629	0.06951724	-14.667276	1.66E-21	1.15E-46	41b4d524ea9f7c4294d048ee8479938d
Ktedonobacteraceae	Chloroflexi	Ktedonobacteria	Ktedonobacterales	Ktedonobacteraceae	1921-2	16	-2.397748	0.25097458	-9.553749	1.17E-13	1.46E-20	02ac4972f4b0a9bc134f4f4d0882e29c
Pyrinomonadaceae	Acidobacteria	Blastocatellia	Pyrinomonadales	Pyrinomonadaceae	RB41	16	-1.909044	0.10382445	-18.387224	2.46E-26	2.21E-73	30816bd9dcb7bd4a31f042fcf717c752
Ktedonobacteraceae	Chloroflexi	Ktedonobacteria	Ktedonobacterales	Ktedonobacteraceae	1921-2	16	-1.592254	0.10138999	-15.704258	6.35E-23	9.16E-54	57e2a028ee4d08abce3c22edef3ece79
Udaeobacter	Verrucomicrobia	Verrucomicrobiae	Chthoniobacterales	Chthoniobacteraceae	Candidatus_Udaeobacter	16	-1.507874	0.08098141	-18.620001	1.29E-26	3.42E-75	41b4d524ea9f7c4294d048ee8479938d
Streptomycetaceae	Actinobacteria	Actinobacteria	Streptomycetales	Streptomycetaceae	NA	16	-1.492387	0.09224611	-16.178318	1.49E-23	5.40E-57	b3bbe846055b8b75eb3aeef689078eb2
Rokubacteriales	Methylomirabilota	Methylomirabilia	Rokubacteriales	Rokubacteriales	Rokubacteriales	16	-1.401918	0.08860825	-15.821533	4.43E-23	1.50E-54	389c3fc8423323205c07b5f4d9d7a60a
Udaeobacter	Verrucomicrobia	Verrucomicrobiae	Chthoniobacterales	Chthoniobacteraceae	Candidatus_Udaeobacter	16	-1.386995	0.06418979	-21.60772	5.36E-30	4.70E-101	3b78708f991096b50812ab28674bd84c
Xanthobacteraceae	Proteobacteria	Alphaproteobacteria	Rhizobiales	Xanthobacteraceae	uncultured	16	-1.382823	0.06289586	-21.98592	2.12E-30	1.37E-104	366dd87d27f69f7877e8e2ae7dabd758
Xanthobacteraceae	Proteobacteria	Alphaproteobacteria	Rhizobiales	Xanthobacteraceae	uncultured	16	-1.369748	0.06037024	-22.689119	3.92E-31	3.20E-111	e94a509e8bf3c1a9f329808a8a05232b
Xanthobacteraceae	Proteobacteria	Alphaproteobacteria	Rhizobiales	Xanthobacteraceae	uncultured	16	-1.299343	0.07416825	-17.518859	2.86E-25	1.15E-66	46aedec2bdfc443760c92e61c12a7859
Acidothermus	Actinobacteria	Actinobacteria	Frankiales	Acidothermaceae	Acidothermus	16	-1.248704	0.05526511	-22.594799	4.91E-31	2.26E-110	d23ce6a53aa07172bbd756bb58e47586
Gammaproteobacteria	Proteobacteria	Gammaproteobacteria	Burkholderiales	A21b	A21b	16	-1.216152	0.07969458	-15.260163	2.53E-22	7.69E-51	1a5e5ce613b37ae668cc4e4d7c288046
Holophagae	Acidobacteria	Holophagae	Subgroup_7	Subgroup_7	Subgroup_7	16	-1.136455	0.05943939	-19.11956	3.30E-27	3.02E-79	bc18e5c624726e40230e5ea9f9b0e80e
Chloroflexi	Chloroflexi	AD3	AD3	AD3	AD3	16	-1.078756	0.0631547	-17.081165	1.02E-24	2.04E-63	c9098f8d5be06461985d8e0088ba4c25
Rokubacteriales	Methylomirabilota	Methylomirabilia	Rokubacteriales	Rokubacteriales	Rokubacteriales	16	-1.058846	0.05508155	-19.223241	2.50E-27	4.39E-80	38079565dccdc361cca143ba064205f9
Udaeobacter	Verrucomicrobia	Verrucomicrobiae	Chthoniobacterales	Chthoniobacteraceae	Candidatus_Udaeobacter	16	-1.053367	0.05733036	-18.373625	2.55E-26	2.70E-73	334c9adc7baddf9b4ed4540381707300
Nitrososphaeraceae	Crenarchaeota	Nitrososphaeria	Nitrososphaerales	Nitrososphaeraceae	Nitrososphaeraceae	16	-1.043914	0.05648862	-18.480068	1.90E-26	4.16E-74	daf5eb5c1fc0dd23f078eb149b8493be
Pyrinomonadaceae	Acidobacteria	Blastocatellia	Pyrinomonadales	Pyrinomonadaceae	RB41	32	-2.478449	0.10349115	-23.948415	2.11E-32	1.02E-124	30816bd9dcb7bd4a31f042fcf717c752
Ktedonobacteraceae	Chloroflexi	Ktedonobacteria	Ktedonobacterales	Ktedonobacteraceae	1921-2	32	-2.369848	0.20857763	-11.361948	1.36E-16	6.36E-29	02ac4972f4b0a9bc134f4f4d0882e29c
Streptomycetaceae	Actinobacteria	Actinobacteria	Streptomycetales	Streptomycetaceae	NA	32	-2.137851	0.09210917	-23.209974	1.15E-31	3.22E-117	b3bbe846055b8b75eb3aeef689078eb2
Udaeobacter	Verrucomicrobia	Verrucomicrobiae	Chthoniobacterales	Chthoniobacteraceae	Candidatus_Udaeobacter	32	-1.991755	0.05954952	-33.447043	1.68E-40	1.57E-242	41b4d524ea9f7c4294d048ee8479938d
Udaeobacter	Verrucomicrobia	Verrucomicrobiae	Chthoniobacterales	Chthoniobacteraceae	Candidatus_Udaeobacter	32	-1.767689	0.04773278	-37.033024	4.91E-43	4.65E-297	3b78708f991096b50812ab28674bd84c
Xanthobacteraceae	Proteobacteria	Alphaproteobacteria	Rhizobiales	Xanthobacteraceae	uncultured	32	-1.721727	0.08377766	-20.55115	7.63E-29	3.64E-92	46aedec2bdfc443760c92e61c12a7859
Xanthobacteraceae	Proteobacteria	Alphaproteobacteria	Rhizobiales	Xanthobacteraceae	uncultured	32	-1.67281	0.0531173	-31.492752	5.13E-39	3.77E-215	e94a509e8bf3c1a9f329808a8a05232b
Nevskia	Proteobacteria	Gammaproteobacteria	Salinisphaerales	Solimonadaceae	Nevskia	32	-1.666035	0.09393099	-17.736795	1.53E-25	6.76E-69	0bad198558c1b492a08457afd8abdb91
Xanthobacteraceae	Proteobacteria	Alphaproteobacteria	Rhizobiales	Xanthobacteraceae	uncultured	32	-1.640671	0.04869462	-33.693058	1.10E-40	5.04E-246	366dd87d27f69f7877e8e2ae7dabd758
Ktedonobacteraceae	Chloroflexi	Ktedonobacteria	Ktedonobacterales	Ktedonobacteraceae	1921-2	32	-1.621094	0.11029834	-14.697356	1.51E-21	1.22E-47	57e2a028ee4d08abce3c22edef3ece79
Gammaproteobacteria	Proteobacteria	Gammaproteobacteria	Burkholderiales	A21b	A21b	32	-1.616783	0.07159264	-22.583085	5.04E-31	4.74E-111	1a5e5ce613b37ae668cc4e4d7c288046
Holophagae	Acidobacteria	Holophagae	Subgroup_7	Subgroup_7	Subgroup_7	32	-1.549453	0.04016403	-38.578118	4.66E-44	0.00E+00	bc18e5c624726e40230e5ea9f9b0e80e
Udaeobacter	Verrucomicrobia	Verrucomicrobiae	Chthoniobacterales	Chthoniobacteraceae	Candidatus_Udaeobacter	32	-1.439721	0.04127353	-34.88243	1.52E-41	1.26E-263	334c9adc7baddf9b4ed4540381707300
Rokubacteriales	Methylomirabilota	Methylomirabilia	Rokubacteriales	Rokubacteriales	Rokubacteriales	32	-1.420294	0.06290147	-22.579661	5.09E-31	4.99E-111	389c3fc8423323205c07b5f4d9d7a60a
Acidobacteriae	Acidobacteria	Acidobacteriae	Acidobacteriales	uncultured	uncultured	32	-1.407792	0.06424095	-21.914247	2.53E-30	1.14E-104	ecffb66bfcd465f570f6fab569a1f2aa
Acidothermus	Actinobacteria	Actinobacteria	Frankiales	Acidothermaceae	Acidothermus	32	-1.340383	0.04927318	-27.203087	1.90E-35	9.70E-161	d23ce6a53aa07172bbd756bb58e47586
Rokubacteriales	Methylomirabilota	Methylomirabilia	Rokubacteriales	Rokubacteriales	Rokubacteriales	32	-1.278879	0.05304478	-24.109426	1.46E-32	2.29E-126	38079565dccdc361cca143ba064205f9
Xiphinematobacter	Verrucomicrobia	Verrucomicrobiae	Chthoniobacterales	Xiphinematobacteraceae	Candidatus_Xiphinematobacter	32	-1.272687	0.0737353	-17.260217	6.03E-25	2.70E-65	efb1c10d90b3e64cfee0319f859eea09
Xiphinematobacter	Verrucomicrobia	Verrucomicrobiae	Chthoniobacterales	Xiphinematobacteraceae	Candidatus_Xiphinematobacter	32	-1.237787	0.07670181	-16.137653	1.69E-23	3.19E-57	516e730138ada26cd82813fe31f402ab
Acidobacteriae	Acidobacteria	Acidobacteriae	Acidobacteriales	uncultured	uncultured	32	-1.234855	0.05005451	-24.670201	4.17E-33	2.80E-132	1e5af4a52288a5059761e9e9a2bd39fc
Chloroflexi	Chloroflexi	AD3	AD3	AD3	AD3	32	-1.232322	0.03949671	-31.20062	8.69E-39	3.21E-211	c9098f8d5be06461985d8e0088ba4c25
Acidobacteriae	Acidobacteria	Acidobacteriae	Acidobacteriales	uncultured	uncultured	32	-1.227363	0.05033108	-24.385796	7.86E-33	2.90E-129	932de4bacc16e2a2ee8fc858376c165e
Nitrososphaeraceae	Crenarchaeota	Nitrososphaeria	Nitrososphaerales	Nitrososphaeraceae	Nitrososphaeraceae	32	-1.227318	0.04284456	-28.645821	1.06E-36	3.56E-178	daf5eb5c1fc0dd23f078eb149b8493be
Vicinamibacteria	Acidobacteria	Vicinamibacteria	Vicinamibacterales	uncultured	uncultured	32	-1.220024	0.06786536	-17.977125	7.75E-26	9.56E-71	d7b996c269488dccf0cbb893b3ebc8a5
Acidobacteriae	Acidobacteria	Acidobacteriae	Subgroup_2	Subgroup_2	Subgroup_2	32	-1.202235	0.10708808	-11.226601	2.23E-16	2.92E-28	af6e105dca92b26abbce3ac8f24ceea2
Gemmatimonadaceae	Gemmatimonadetes	Gemmatimonadetes	Gemmatimonadales	Gemmatimonadaceae	uncultured	32	-1.182025	0.0499047	-23.685652	3.84E-32	5.00E-122	ba0162070f593483009d7d94e239ae41
Acidobacteriae	Acidobacteria	Acidobacteriae	Subgroup_2	Subgroup_2	Subgroup_2	32	-1.130336	0.05792624	-19.513377	1.15E-27	3.65E-83	ab84d89a7460dbb8da16bfe2632e8d4b
Chloroflexi	Chloroflexi	AD3	AD3	AD3	AD3	32	-1.119018	0.03850847	-29.059009	4.77E-37	2.72E-183	d6171a5c2cff2c2d60cfbe5c1f80c4b7
Udaeobacter	Verrucomicrobia	Verrucomicrobiae	Chthoniobacterales	Chthoniobacteraceae	Candidatus_Udaeobacter	32	-1.113352	0.0352007	-31.628697	4.02E-39	5.87E-217	965664a1a3b53503d0e275b4d3acee96
Holophagae	Acidobacteria	Holophagae	Subgroup_7	Subgroup_7	Subgroup_7	32	-1.111612	0.07645915	-14.538637	2.52E-21	1.24E-46	a1140a1045452d653ce7cf716697c7bd
Thermoleophilia	Actinobacteria	Thermoleophilia	Gaiellales	NA	NA	32	-1.098409	0.04799856	-22.884207	2.47E-31	5.42E-114	92d251fc5e21bcbaf1b9363d8e00e3d6
Chloroflexi	Chloroflexi	AD3	AD3	AD3	AD3	32	-1.068351	0.04434117	-24.09389	1.51E-32	3.20E-126	7b2b292102af3b0eef3a4ecff91a2b9b
Anaeromyxobacter	Myxococcota	Myxococcia	Myxococcales	Anaeromyxobacteraceae	Anaeromyxobacter	32	-1.067686	0.03507001	-30.44443	3.48E-38	3.56E-201	8d7fee963cc7cbba9c9b6a8bcd1f5747
Vicinamibacteria	Acidobacteria	Vicinamibacteria	Vicinamibacterales	uncultured	uncultured	32	-1.062224	0.0568135	-18.69669	1.04E-26	1.89E-76	2aa158cc227f77f8b7f9b25d7a2ceed2
Chloroflexi	Chloroflexi	AD3	AD3	AD3	AD3	32	-1.061275	0.04448706	-23.855814	2.60E-32	9.01E-124	48a2ba4bf2105b5ad5f863258cda4279
Udaeobacter	Verrucomicrobia	Verrucomicrobiae	Chthoniobacterales	Chthoniobacteraceae	Candidatus_Udaeobacter	32	-1.026026	0.0407318	-25.189806	1.33E-33	7.53E-138	7c46f84f7247280a7e76f9e6fc5d067e
Acidobacteriae	Acidobacteria	Acidobacteriae	Subgroup_2	Subgroup_2	Subgroup_2	32	-1.024257	0.06785562	-15.094655	4.26E-22	3.46E-50	2b81c76fc55b0f04479dcd9224761c09
Holophagae	Acidobacteria	Holophagae	Subgroup_7	Subgroup_7	Subgroup_7	32	-1.022798	0.06606171	-15.482464	1.26E-22	9.60E-53	4c53e84103b63f0142c64df1f3967c70
Acidobacteriae	Acidobacteria	Acidobacteriae	Acidobacteriales	uncultured	uncultured	32	-1.016736	0.06193959	-16.414961	7.31E-24	3.59E-59	8f9fa981bf7f04b66f8422ee1808598e
Udaeobacter	Verrucomicrobia	Verrucomicrobiae	Chthoniobacterales	Chthoniobacteraceae	Candidatus_Udaeobacter	32	-1.001266	0.03228995	-31.008598	1.23E-38	1.14E-208	e7a85f992ade6a35ede8d1684f15c3bf
